# AlphaFold prediction and analysis of Adhesion-family G protein coupled receptor (aGPCR) structures

**DOI:** 10.1101/2024.12.17.628075

**Authors:** Xiao Wen (Kelly) Zhou, Eddie Chen, Rithwik Ramachandran

## Abstract

Adhesion GPCRs (aGPCRs), a family of 33 receptors, regulate crucial physiological processes through a unique self-activation mechanism. We employed AlphaFold, a state-of-the-art AI system, to predict 3D structures of aGPCRs in active and inactive conformations. Full-length models were obtained from the AlphaFold Protein Structure Database, while tethered-ligand (TL) exposed structures were predicted using AlphaFold. Comparison with available experimentally solved structures were made to validate accuracy of Alphafold aGPCR model. For receptors without experimentally solved structures, we compare structures of inactive (TL masked) and active (TL exposed) aGPCRs. In the active structures, the tethered-ligand was docked in the transmembrane bundle for several receptors but surprisingly not all receptors. This AI driven analysis of aGPCR structures provides a framework for exploring alternative receptor activation mechanisms. These models also offer valuable insights into receptor conformational changes and TL interactions, paving the way for the development of novel pharmacological tools and accelerating drug discovery efforts targeting this important receptor family.
