## Supplementary material for "AlphaFold prediction and analysis of Adhesion-family G protein coupled receptor (aGPCR) structures": af793.csv

id	sequence
af793	GTFGVLMDASPRERLEGDLELLAVFTHVVVAVSVTALVLTAAVLLSLRSLKSNVRGIHANVAAALGVAELLFLLGIHRTHNQLLCTAVAILLHYFFLSTFAWLLVQGLHLYRMQVEPRNVDRGAMRFYHALGWGVPAVLLGLAVGLDPEGYGNPDFCWISIHEPLIWSFAGPIVLVIVMNGTMFLLAARTSCSTGQREAKKTSVLTLRSSFLLLLLVSASWLFGLLAVNHSILAFHYLHAGLCGLQGLAVLLLFCVLNADARAAWTPACLGKKAAPEETRPAPGPGSGAYNNTALFEESGLIRITLGASTVSSVSSARSGRAQDQDSQRGRSYLRDNVLVRHGSTAEHTERSLQAHAGPTDLDVAMFHRDAGADSDSDSDLSLEEERSLSIPSSESEDN…
