## Supplementary material for "AlphaFold prediction and analysis of Adhesion-family G protein coupled receptor (aGPCR) structures": log.txt

2024-12-16 21:16:25	687 Unable to initialize backend 'rocm': module 'jaxlib.xla_extension' has no attribute 'GpuAllocatorConfig'
2024-12-16 21:16:25	715 Unable to initialize backend 'tpu': INTERNAL: Failed to open libtpu.so: libtpu.so: cannot open shared object file: No such file or directory
2024-12-16 21:16:28	728 Running on GPU
2024-12-16 21:16:29	094 Found 4 citations for tools or databases
2024-12-16 21:16:29	095 Query 1/1: af793 (length 793)
2024-12-16 21:16:32	818 Setting max_seq=512	max_extra_seq=5120
2024-12-16 21:20:04	902 alphafold2_ptm_model_1_seed_000 recycle=0 pLDDT=51.3 pTM=0.487
2024-12-16 21:22:35	137 alphafold2_ptm_model_1_seed_000 recycle=1 pLDDT=51.3 pTM=0.492 tol=18.5
2024-12-16 21:25:04	130 alphafold2_ptm_model_1_seed_000 recycle=2 pLDDT=51.3 pTM=0.485 tol=10
2024-12-16 21:27:33	556 alphafold2_ptm_model_1_seed_000 recycle=3 pLDDT=51.1 pTM=0.488 tol=9.91
2024-12-16 21:27:33	565 alphafold2_ptm_model_1_seed_000 took 639.7s (3 recycles)
2024-12-16 21:30:04	091 alphafold2_ptm_model_2_seed_000 recycle=0 pLDDT=49.1 pTM=0.428
2024-12-16 21:32:34	090 alphafold2_ptm_model_2_seed_000 recycle=1 pLDDT=49.2 pTM=0.425 tol=15.3
2024-12-16 21:35:03	373 alphafold2_ptm_model_2_seed_000 recycle=2 pLDDT=49.7 pTM=0.424 tol=13.2
2024-12-16 21:37:32	198 alphafold2_ptm_model_2_seed_000 recycle=3 pLDDT=50.3 pTM=0.425 tol=8.66
2024-12-16 21:37:32	200 alphafold2_ptm_model_2_seed_000 took 596.7s (3 recycles)
2024-12-16 21:40:02	397 alphafold2_ptm_model_3_seed_000 recycle=0 pLDDT=49.5 pTM=0.432
2024-12-16 21:42:31	357 alphafold2_ptm_model_3_seed_000 recycle=1 pLDDT=50.2 pTM=0.45 tol=10.9
2024-12-16 21:45:01	022 alphafold2_ptm_model_3_seed_000 recycle=2 pLDDT=50.8 pTM=0.448 tol=7.38
2024-12-16 21:47:29	996 alphafold2_ptm_model_3_seed_000 recycle=3 pLDDT=51 pTM=0.45 tol=5.64
2024-12-16 21:47:29	998 alphafold2_ptm_model_3_seed_000 took 596.4s (3 recycles)
2024-12-16 21:49:59	956 alphafold2_ptm_model_4_seed_000 recycle=0 pLDDT=45.6 pTM=0.427
2024-12-16 21:52:28	805 alphafold2_ptm_model_4_seed_000 recycle=1 pLDDT=46.2 pTM=0.436 tol=13.6
2024-12-16 21:54:58	700 alphafold2_ptm_model_4_seed_000 recycle=2 pLDDT=46.6 pTM=0.441 tol=9.44
2024-12-16 21:57:27	689 alphafold2_ptm_model_4_seed_000 recycle=3 pLDDT=46.7 pTM=0.441 tol=6.66
2024-12-16 21:57:27	691 alphafold2_ptm_model_4_seed_000 took 596.3s (3 recycles)
2024-12-16 21:59:57	677 alphafold2_ptm_model_5_seed_000 recycle=0 pLDDT=47.5 pTM=0.422
2024-12-16 22:02:27	162 alphafold2_ptm_model_5_seed_000 recycle=1 pLDDT=47.7 pTM=0.428 tol=14.6
2024-12-16 22:04:56	368 alphafold2_ptm_model_5_seed_000 recycle=2 pLDDT=47.9 pTM=0.429 tol=10.1
2024-12-16 22:07:25	705 alphafold2_ptm_model_5_seed_000 recycle=3 pLDDT=48.2 pTM=0.432 tol=5.34
2024-12-16 22:07:25	717 alphafold2_ptm_model_5_seed_000 took 596.6s (3 recycles)
2024-12-16 22:07:27	152 reranking models by 'plddt' metric
2024-12-16 22:07:27	153 rank_001_alphafold2_ptm_model_1_seed_000 pLDDT=51.1 pTM=0.488
2024-12-16 22:07:27	154 rank_002_alphafold2_ptm_model_3_seed_000 pLDDT=51 pTM=0.45
2024-12-16 22:07:27	154 rank_003_alphafold2_ptm_model_2_seed_000 pLDDT=50.3 pTM=0.425
2024-12-16 22:07:27	155 rank_004_alphafold2_ptm_model_5_seed_000 pLDDT=48.2 pTM=0.432
2024-12-16 22:07:27	156 rank_005_alphafold2_ptm_model_4_seed_000 pLDDT=46.7 pTM=0.441
2024-12-16 22:07:30	120 Done
