## Supplementary material for "AlphaFold prediction and analysis of Adhesion-family G protein coupled receptor (aGPCR) structures": af284.csv

id	sequence
af284	THFAILMSSGPSIGIKDYNILTRITQLGIIISLICLAICIFTFWFFSEIQSTRTTIHKNLCCSLFLAELVFLVGINTNTNKLFCSIIAGLLHYFFLAAFAWMCIEGIHLYLIVVGVIYNKGFLHKNFYIFGYLSPAVVVGFSAALGYRYYGTTKVCWLSTENNFIWSFIGPACLIILVNLLAFGVIIYKVFRHTAGLKPEVSCFENIRSCARGALALLFLLGTTWIFGVLHVVHASVVTAYLFTVSNAFQGMFIFLFLCVLSRKIQEEYYRLFKNVPCCFGCLR
